# Higher-order interactions shape microbial interactions as microbial community complexity increases

**DOI:** 10.1101/2022.05.19.492721

**Authors:** Manon A. Morin, Anneliese J. Morrison, Michael J. Harms, Rachel J. Dutton

**Affiliations:** School of Biological Science, University of California San Diego, La Jolla, 92093, USA; Department of Chemistry and Biochemistry, University of Oregon, Eugene, OR, United States; Institute of Molecular Biology, University of Oregon, Eugene, OR, United States

## Abstract

Non-pairwise interactions, or higher-order interactions (HOIs), in microbial communities have been claimed to explain the emergent features in microbiomes. Yet, the re-organization of microbial interactions between pairwise cultures and larger communities remains largely unexplored from a molecular perspective but is central to our understanding and further manipulation of microbial communities. Here, we used a bottom-up approach to investigate microbial interaction mechanisms from pairwise cultures up to 4-species communities from a simple microbiome (*Hafnia alvei, Geotrichum candidum, Pencillium camemberti* and *Escherichia coli*). Specifically, we characterized the interaction landscape for each species combination involving *E. coli* by identifying *E. coli’s* interaction-associated genes using an RB-TnSeq-based interaction assay. We observed a deep reorganization of the interaction-associated genes, with very few 2-species interactions conserved all the way up to a 4-species community and the emergence of multiple HOIs. We further used a quantitative genetics strategy to decipher how 2-species interactions were quantitatively conserved in higher community compositions. Epistasis-based analysis revealed that, of the interactions that are conserved at all levels of complexity, 82% follow an additive pattern. Altogether, we demonstrate the complex architecture of microbial interactions even within a simple microbiome, and provide a mechanistic and molecular explanation of HOIs.
