## Supplementary Data 2 for "Higher-order interactions shape microbial interactions as microbial community complexity increases"

### Sheet: 2-species interaction-genes
sysName	name	desc	Conditions
b0002	thrA	bifunctional aspartokinase I/homeserine dehydrogenase I (NCBI)	w G.c
b0003	thrB	homoserine kinase (NCBI)	w G.c
b0004	thrC	threonine synthase (NCBI)	w G.c
b0019	nhaA	pH-dependent sodium/proton antiporter (NCBI)	w H.a
b0059	hepA	ATP-dependent helicase HepA (NCBI)	w G.c
b0150	fhuA	ferrichrome outer membrane transporter (NCBI)	w H.a
b0243	proA	gamma-glutamyl phosphate reductase (NCBI)	w G.c
b0311	betA	choline dehydrogenase (NCBI)	w H.a
b0312	betB	betaine aldehyde dehydrogenase, NAD-dependent (NCBI)	w H.a
b0314	betT	choline transporter of high affinity (NCBI)	w H.a
b0386	proC	pyrroline-5-carboxylate reductase (NCBI)	w G.c
b0401	brnQ	predicted branched chain amino acid transporter (LIV-II) (NCBI)	w H.a
b0440	hupB	HU, DNA-binding transcriptional regulator, beta subunit (NCBI)	w G.c
b0463	acrA	multidrug efflux system (NCBI)	w G.c
b0522	purK	phosphoribosylaminoimidazole carboxylase (NCBI)	w H.a
b0592	fepB	iron-enterobactin transporter subunit (NCBI)	w G.c
b0610	rnk	nucleoside diphosphate kinase regulator (NCBI)	w H.a
b0720	gltA	citrate synthase (NCBI)	w G.c
b0723	sdhA	succinate dehydrogenase flavoprotein subunit (NCBI)	w H.a ; w G. c
b0730	mngR	DNA-binding transcriptional dual regulator, fatty-acyl-binding (NCBI)	w P.c
b0907	serC	phosphoserine aminotransferase (NCBI)	w G.c
b1012	b1012	orf, hypothetical protein (VIMSS)	w H.a
b1260	trpA	tryptophan synthase subunit alpha (NCBI)	w H.a
b1353	sieB	phage superinfection exclusion protein (VIMSS)	w G.c
b1391	paaD	predicted multicomponent oxygenase/reductase subunit for phenylacetic acid degradation (RefSeq)	w G.c
b1517	lsrF	hypothetical protein (NCBI)	w H.a
b1518	lsrG	autoinducer-2 (AI-2) modifying protein LsrG (NCBI)	w G.c
b1573	ydfC	Qin prophage; predicted protein (RefSeq)	w H.a
b1591	b1591	putative oxidoreductase component (VIMSS)	w G.c
b1702	pps	phosphoenolpyruvate synthase (NCBI)	w H.a
b1841	yobA	hypothetical protein (NCBI)	w G.c
b1896	otsA	trehalose-6-phosphate synthase (NCBI)	w H.a
b2004	yeeU	CP4-44 prophage; antitoxin of the YeeV-YeeU toxin-antitoxin system (NCBI)	w H.a
b2020	hisD	histidinol dehydrogenase (NCBI)	w H.a
b2022	hisB	imidazoleglycerolphosphate dehydratase and histidinol-phosphate phosphatase (VIMSS)	w H.a
b2023	hisH	imidazole glycerol phosphate synthase subunit HisH (NCBI)	w H.a
b2024	hisA	N-(5'-phospho-L-ribosyl-formimino)-5-amino-1-(5'- phosphoribosyl)-4-imidazolecarboxamide isomerase (VIMSS)	w H.a
b2026	hisI	bifunctional phosphoribosyl-AMP cyclohydrolase/phosphoribosyl-ATP pyrophosphatase protein (NCBI)	w H.a
b2053	gmd	GDP-D-mannose dehydratase, NAD(P)-binding (NCBI)	w H.a
b2127	mlrA	DNA-binding transcriptional regulator (NCBI)	w H.a
b2149	mglA	fused methyl-galactoside transporter subunits of ABC superfamily: ATP-binding components (NCBI)	w H.a
b2163	yeiL	putative transcriptional regulator (VIMSS)	w H.a
b2217	rcsB	DNA-binding response regulator in two-component regulatory system with RcsC and YojN (NCBI)	w H.a
b2283	nuoG	NADH:ubiquinone oxidoreductase, chain G (RefSeq)	w G.c
b2357	yfdN	CPS-53 (KpLE1) prophage; predicted protein (NCBI)	w G.c
b2557	purL	phosphoribosylformylglycinamidine synthase (NCBI)	w H.a
b2586	yfiM	predicted protein (RefSeq)	w H.a
b2741	rpoS	RNA polymerase sigma factor (NCBI)	w H.a
b2762	cysH	phosphoadenosine phosphosulfate reductase (NCBI)	w H.a ; w G. c
b2763	cysI	sulfite reductase, beta subunit, NAD(P)-binding, heme-binding (NCBI)	w G.c
b2764	cysJ	sulfite reductase, alpha subunit, flavoprotein (NCBI)	w G.c
b2784	relA	(p)ppGpp synthetase I/GTP pyrophosphokinase (NCBI)	w H.a ; w G. c ; w P.c
b2804	fucU	L-fucose mutarotase (NCBI)	w G.c
b2903	gcvP	glycine dehydrogenase (NCBI)	w G.c
b2904	gcvH	glycine cleavage system protein H (NCBI)	w G.c
b2905	gcvT	glycine cleavage system aminomethyltransferase T (NCBI)	w H.a
b2913	serA	D-3-phosphoglycerate dehydrogenase (NCBI)	w G.c
b2951	yggS	predicted enzyme (NCBI)	w H.a
b3161	mtr	tryptophan transporter of high affinity (NCBI)	w G.c
b3167	rbfA	ribosome-binding factor A (NCBI)	w H.a
b3172	argG	argininosuccinate synthase (NCBI)	w G.c
b3212	gltB	glutamate synthase, large subunit (NCBI)	w G.c
b3261	fis	DNA-binding protein Fis (NCBI)	w H.a
b3283	yrdD	predicted DNA topoisomerase (NCBI)	w P.c
b3368	cysG	fused siroheme synthase 1,3-dimethyluroporphyriongen III dehydrogenase and siroheme ferrochelatase/uroporphyrinogen methyltransferase (NCBI)	w G.c
b3515	gadW	DNA-binding transcriptional activator (NCBI)	w H.a
b3603	lldP	L-lactate permease (NCBI)	w H.a
b3604	lldR	DNA-binding transcriptional repressor (NCBI)	w H.a
b3605	lldD	L-lactate dehydrogenase, FMN-linked (NCBI)	w H.a
b3672	ivbL	ilvB operon leader peptide (NCBI)	w H.a
b3752	rbsK	ribokinase (NCBI)	w H.a
b3753	rbsR	DNA-binding transcriptional repressor of ribose metabolism (NCBI)	w H.a
b3780	rhlB	ATP-dependent RNA helicase (NCBI)	w H.a
b3787	rffD	UDP-N-acetyl-D-mannosaminuronic acid dehydrogenase (NCBI)	w G.c
b3816	corA	magnesium/nickel/cobalt transporter (NCBI)	w G.c
b3830	ysgA	predicted hydrolase (NCBI)	w H.a
b3858	yihD	hypothetical protein (NCBI)	w H.a
b3894	fdoG	formate dehydrogenase-O, large subunit (NCBI)	w H.a
b3908	sodA	superoxide dismutase, manganese (VIMSS)	w G.c
b3954	yijO	predicted DNA-binding transcriptional regulator (NCBI)	w P.c
b3956	ppc	phosphoenolpyruvate carboxylase (NCBI)	w H.a
b3959	argB	acetylglutamate kinase (RefSeq)	w H.a ; w G. c
b3960	argH	argininosuccinate lyase (NCBI)	w G.c
b4000	hupA	HU, DNA-binding transcriptional regulator, alpha subunit (NCBI)	w G.c
b4005	purD	phosphoribosylamine--glycine ligase (NCBI)	w P.c
b4006	purH	bifunctionalphosphoribosylaminoimidazolecarboxamide formyltransferase/IMP cyclohydrolase (NCBI)	w H.a
b4188	yjfN	orf, hypothetical protein (VIMSS)	w H.a
b4206	ytfB	orf, hypothetical protein (VIMSS)	w H.a
b4214	cysQ	PAPS (adenosine 3'-phosphate 5'-phosphosulfate) 3'(2'),5'-bisphosphate nucleotidase (NCBI)	w G.c
b4232	fbp	fructose-1,6-bisphosphatase (NCBI)	w G.c
b4243	yjgF	orf, hypothetical protein (VIMSS)	w H.a
b4260	pepA	leucyl aminopeptidase (NCBI)	w G.c
b4354	yjiY	putative carbon starvation protein (VIMSS)	w G.c
b4388	serB	3-phosphoserine phosphatase (NCBI)	w G.c
b4458	oxyS	global regulatory RNA (NCBI)	w H.a
b4472	yhdP	conserved membrane protein, predicted transporter (NCBI)	w H.a; w P.c
b4473	smf	hypothetical protein (NCBI)	w G.c
b4483	tatD	DNase, magnesium-dependent (NCBI)	w G.c

### Sheet: 3-species interaction-genes 
sysName	name	desc	Conditions
b3212	gltB	glutamate synthase, large subunit (NCBI)	w H.a + G.c ; w H.a + P.c ; w G.c + P.c
b3816	corA	magnesium/nickel/cobalt transporter (NCBI)	w H.a + G.c ; w H.a + P.c ; w G.c + P.c
b2903	gcvP	glycine dehydrogenase (NCBI)	w H.a + G.c ; w H.a + P.c ; w G.c + P.c
b1931	yedK	hypothetical protein (NCBI)	w H.a + G.c ; w H.a + P.c
b1733	chbG	hypothetical protein (NCBI)	w H.a + G.c ; w H.a + P.c
b4005	purD	phosphoribosylamine--glycine ligase (NCBI)	w H.a + G.c ; w H.a + P.c
b2312	purF	amidophosphoribosyltransferase (NCBI)	w H.a + G.c ; w H.a + P.c
b0730	mngR	DNA-binding transcriptional dual regulator, fatty-acyl-binding (NCBI)	w H.a + G.c ; w H.a + P.c
b3261	fis	DNA-binding protein Fis (NCBI)	w H.a + G.c ; w H.a + P.c
b3515	gadW	DNA-binding transcriptional activator (NCBI)	w H.a + G.c ; w H.a + P.c
b1248	b1248	orf, hypothetical protein (VIMSS)	w H.a + G.c ; w H.a + P.c
b3324	gspC	general secretory pathway component, cryptic (NCBI)	w H.a + G.c ; w H.a + P.c
b1642	slyA	transcriptional regulator for cryptic hemolysin (VIMSS)	w H.a + G.c ; w G.c + P.c
b3172	argG	argininosuccinate synthase (NCBI)	w H.a + G.c ; w G.c + P.c
b2236	yfaE	predicted 2Fe-2S cluster-containing protein (NCBI)	w H.a + G.c ; w G.c + P.c
b0589	fepG	iron-enterobactin transporter subunit (NCBI)	w H.a + G.c ; w G.c + P.c
b0004	thrC	threonine synthase (NCBI)	w H.a + G.c ; w G.c + P.c
b0003	thrB	homoserine kinase (NCBI)	w H.a + G.c ; w G.c + P.c
b1518	lsrG	autoinducer-2 (AI-2) modifying protein LsrG (NCBI)	w H.a + G.c ; w G.c + P.c
b2762	cysH	phosphoadenosine phosphosulfate reductase (NCBI)	w H.a + G.c ; w G.c + P.c
b2913	serA	D-3-phosphoglycerate dehydrogenase (NCBI)	w H.a + G.c ; w G.c + P.c
b3368	cysG	fused siroheme synthase 1,3-dimethyluroporphyriongen III dehydrogenase and siroheme ferrochelatase/uroporphyrinogen methyltransferase (NCBI)	w H.a + G.c ; w G.c + P.c
b3960	argH	argininosuccinate lyase (NCBI)	w H.a + G.c ; w G.c + P.c
b0907	serC	phosphoserine aminotransferase (NCBI)	w H.a + G.c ; w G.c + P.c
b2283	nuoG	NADH:ubiquinone oxidoreductase, chain G (RefSeq)	w H.a + G.c ; w G.c + P.c
b1553	ydfP	Qin prophage; conserved protein (NCBI)	w H.a + G.c
b0592	fepB	iron-enterobactin transporter subunit (NCBI)	w H.a + G.c
b4300	sgcR	KpLE2 phage-like element; predicted DNA-binding transcriptional regulator (NCBI)	w H.a + G.c
b1051	msyB	acidic protein suppresses mutants lacking function of protein export (VIMSS)	w H.a + G.c
b0019	nhaA	pH-dependent sodium/proton antiporter (NCBI)	w H.a + G.c
b3908	sodA	superoxide dismutase, manganese (VIMSS)	w H.a + G.c
b0469	apt	adenine phosphoribosyltransferase (NCBI)	w H.a + G.c
b0968	yccX	predicted acylphosphatase (NCBI)	w H.a + G.c
b1247	oppF	oligopeptide transporter subunit (NCBI)	w H.a + G.c
b0002	thrA	bifunctional aspartokinase I/homeserine dehydrogenase I (NCBI)	w H.a + G.c
b0590	fepD	iron-enterobactin transporter subunit (NCBI)	w H.a + G.c
b0720	gltA	citrate synthase (NCBI)	w H.a + G.c
b1143	ymfI	orf, hypothetical protein (VIMSS)	w H.a + G.c
b1260	trpA	tryptophan synthase subunit alpha (NCBI)	w H.a + G.c
b1319	ompG	outer membrane porin (NCBI)	w H.a + G.c
b2195	ccmG	periplasmic thioredoxin of cytochrome c-type biogenesis (NCBI)	w H.a + G.c
b2318	truA	tRNA pseudouridine synthase A (NCBI)	w H.a + G.c
b3168	infB	translation initiation factor IF-2 (NCBI)	w H.a + G.c
b3468	yhhN	conserved inner membrane protein (NCBI)	w H.a + G.c
b3600	mtlD	mannitol-1-phosphate 5-dehydrogenase (NCBI)	w H.a + G.c
b3832	rmuC	predicted recombination limiting protein (NCBI)	w H.a + G.c
b3874	yihN	predicted transporter (NCBI)	w H.a + G.c
b4224	chpS	suppressor of inhibitory function of ChpB, PemI-like, autoregulated (VIMSS)	w H.a + G.c
b4163	glyV	tRNA-Gly (NCBI)	w H.a + G.c
b4594	ymgJ	hypothetical protein (RefSeq)	w H.a + G.c
b3613	yibP	putative membrane protein (VIMSS)	w H.a + G.c
b4567	yjjZ	hypothetical protein (NCBI)	w H.a + G.c
b2764	cysJ	sulfite reductase, alpha subunit, flavoprotein (NCBI)	w H.a + G.c
b2643	yfjX	CP4-57 prophage; predicted antirestriction protein (NCBI)	w H.a + G.c
b0290	yagW	predicted receptor (NCBI)	w H.a + G.c
b3008	metC	cystathionine beta-lyase (NCBI)	w H.a + G.c
b0390	aroM	hypothetical protein (NCBI)	w H.a + G.c
b1918	yecS	predicted transporter subunit: membrane component of ABC superfamily (NCBI)	w H.a + G.c
b3191	yrbB	orf, hypothetical protein (VIMSS)	w H.a + G.c
b1916	sdiA	DNA-binding transcriptional activator (NCBI)	w H.a + G.c
b2187	yejL	hypothetical protein (NCBI)	w H.a + G.c
b3199	yrbK	hypothetical protein (NCBI)	w H.a + G.c
b3393	yrfB	hypothetical protein (NCBI)	w H.a + G.c
b4458	oxyS	global regulatory RNA (NCBI)	w H.a + G.c
b1409	ynbB	predicted CDP-diglyceride synthase (NCBI)	w H.a + G.c
b2557	purL	phosphoribosylformylglycinamidine synthase (NCBI)	w H.a + P.c ; w G.c + P.c
b1591	b1591	putative oxidoreductase component (VIMSS)	w H.a + P.c ; w G.c + P.c
b4214	cysQ	PAPS (adenosine 3'-phosphate 5'-phosphosulfate) 3'(2'),5'-bisphosphate nucleotidase (NCBI)	w H.a + P.c ; w G.c + P.c
b0243	proA	gamma-glutamyl phosphate reductase (NCBI)	w H.a + P.c ; w G.c + P.c
b2024	hisA	N-(5'-phospho-L-ribosyl-formimino)-5-amino-1-(5'- phosphoribosyl)-4-imidazolecarboxamide isomerase (VIMSS)	w H.a + P.c
b3959	argB	acetylglutamate kinase (RefSeq)	w H.a + P.c
b4058	uvrA	excinuclease ABC subunit A (NCBI)	w H.a + P.c
b3957	argE	acetylornithine deacetylase (NCBI)	w H.a + P.c
b2479	gcvR	transcriptional regulation of gcv operon (VIMSS)	w H.a + P.c
b2023	hisH	imidazole glycerol phosphate synthase subunit HisH (NCBI)	w H.a + P.c
b2609	rpsP	30S ribosomal protein S16 (NCBI)	w H.a + P.c
b4472	yhdP	conserved membrane protein, predicted transporter (NCBI)	w H.a + P.c
b4253	yjgL	orf, hypothetical protein (VIMSS)	w H.a + P.c
b1262	trpC	N-(5-phosphoribosyl)anthranilate isomerase and indole-3-glycerolphosphate synthetase (VIMSS)	w H.a + P.c
b1847	yebF	predicted protein (RefSeq)	w H.a + P.c
b2476	purC	phosphoribosylaminoimidazole-succinocarboxamidesynthase (NCBI)	w H.a + P.c
b3469	zntA	zinc, cobalt and lead efflux system (NCBI)	w H.a + P.c
b3750	rbsC	ribose ABC transporter permease protein (NCBI)	w H.a + P.c
b3958	argC	N-acetyl-gamma-glutamyl-phosphate reductase (NCBI)	w H.a + P.c
b4006	purH	bifunctionalphosphoribosylaminoimidazolecarboxamide formyltransferase/IMP cyclohydrolase (NCBI)	w H.a + P.c
b1246	oppD	oligopeptide transporter ATP-binding component (NCBI)	w H.a + P.c
b3844	fre	NAD(P)H-flavin reductase (NCBI)	w H.a + P.c
b4245	pyrB	aspartate carbamoyltransferase catalytic subunit (NCBI)	w H.a + P.c
b0522	purK	phosphoribosylaminoimidazole carboxylase (NCBI)	w H.a + P.c
b1658	purR	DNA-binding transcriptional repressor, hypoxanthine-binding (NCBI)	w H.a + P.c
b2943	galP	D-galactose transporter (NCBI)	w H.a + P.c
b2905	gcvT	glycine cleavage system aminomethyltransferase T (NCBI)	w H.a + P.c
b0929	ompF	outer membrane porin 1a (Ia;b;F) (NCBI)	w H.a + P.c
b1281	pyrF	orotidine 5'-phosphate decarboxylase (NCBI)	w H.a + P.c
b0314	betT	choline transporter of high affinity (NCBI)	w H.a + P.c
b0059	hepA	ATP-dependent helicase HepA (NCBI)	w H.a + P.c
b0401	brnQ	predicted branched chain amino acid transporter (LIV-II) (NCBI)	w H.a + P.c
b1235	rssB	response regulator of RpoS (NCBI)	w H.a + P.c
b1818	manY	mannose-specific enzyme IIC component of PTS (NCBI)	w H.a + P.c
b2020	hisD	histidinol dehydrogenase (NCBI)	w H.a + P.c
b3956	ppc	phosphoenolpyruvate carboxylase (NCBI)	w H.a + P.c
b1793	yoaF	conserved outer membrane protein (NCBI)	w H.a + P.c
b3102	yqjG	predicted S-transferase (NCBI)	w H.a + P.c
b4201	priB	primosomal replication protein N (NCBI)	w H.a + P.c
b2804	fucU	L-fucose mutarotase (NCBI)	w H.a + P.c
b0523	purE	phosphoribosylaminoimidazole carboxylase catalytic subunit (NCBI)	w H.a + P.c
b1434	ydcN	predicted DNA-binding transcriptional regulator (NCBI)	w H.a + P.c
b2491	hyfR	putative 2-component regulator, interaction with sigma 54 (VIMSS)	w H.a + P.c
b0311	betA	choline dehydrogenase (NCBI)	w H.a + P.c
b3491	yhiM	conserved inner membrane protein (RefSeq)	w H.a + P.c
b2500	purN	phosphoribosylglycinamide formyltransferase (NCBI)	w H.a + P.c
b1062	pyrC	dihydroorotase (NCBI)	w H.a + P.c
b3213	gltD	glutamate synthase, 4Fe-4S protein, small subunit (NCBI)	w H.a + P.c
b2014	yeeF	putative amino acid/amine transport protein (VIMSS)	w H.a + P.c
b2330	yfcB	putative adenine-specific methylase (VIMSS)	w H.a + P.c
b3510	hdeA	acid-resistance protein, possible chaperone , subunit of HdeA dimer, inactive form of acid-resistance protein (Katherine Huang)	w H.a + P.c
b0032	carA	carbamoyl-phosphate synthase small subunit (NCBI)	w H.a + P.c
b0142	folK	2-amino-4-hydroxy-6-hydroxymethyldihyropteridine pyrophosphokinase (NCBI)	w H.a + P.c
b3542	dppC	dipeptide transporter (NCBI)	w H.a + P.c
b4208	cycA	D-alanine/D-serine/glycine transporter (NCBI)	w H.a + P.c
b4196	ulaD	3-keto-L-gulonate 6-phosphate decarboxylase (NCBI)	w H.a + P.c
b1569	dicC	Qin prophage; DNA-binding transcriptional regulator for DicB (NCBI)	w H.a + P.c
b4173	hflX	predicted GTPase (NCBI)	w H.a + P.c
b2910	zapA	protein that localizes to the cytokinetic ring (NCBI)	w H.a + P.c
b1299	puuR	DNA-binding transcriptional repressor (NCBI)	w G.c + P.c
b1632	rsxE	NADH-ubiquinone oxidoreductase (NCBI)	w G.c + P.c
b1742	b1742	orf, hypothetical protein (VIMSS)	w G.c + P.c
b2357	yfdN	CPS-53 (KpLE1) prophage; predicted protein (NCBI)	w G.c + P.c
b3347	fkpA	FKBP-type peptidyl-prolyl cis-trans isomerase (rotamase) (NCBI)	w G.c + P.c
b2784	relA	(p)ppGpp synthetase I/GTP pyrophosphokinase (NCBI)	w G.c + P.c
b4000	hupA	HU, DNA-binding transcriptional regulator, alpha subunit (NCBI)	w G.c + P.c
b4388	serB	3-phosphoserine phosphatase (NCBI)	w G.c + P.c
b2893	dsbC	protein disulfide isomerase II (NCBI)	w G.c + P.c
b1535	ydeH	hypothetical protein (NCBI)	w G.c + P.c
b0654	gltJ	glutamate and aspartate transporter subunit (NCBI)	w G.c + P.c
b1992	cobS	cobalamin synthase (NCBI)	w G.c + P.c

### Sheet: 4-species interaction-genes
sysName	name	desc	Condition
b4006	purH	bifunctionalphosphoribosylaminoimidazolecarboxamide formyltransferase/IMP cyclohydrolase (NCBI)	w H.a + G.c + P.c
b4005	purD	phosphoribosylamine--glycine ligase (NCBI)	w H.a + G.c + P.c
b1332	ynaJ	predicted inner membrane protein (NCBI)	w H.a + G.c + P.c
b3784	rfe	UDP-GlcNAc:undecaprenylphosphate GlcNAc-1-phosphate transferase (NCBI)	w H.a + G.c + P.c
b0311	betA	choline dehydrogenase (NCBI)	w H.a + G.c + P.c
b3868	glnG	fused DNA-binding response regulator in two-component regulatory system with GlnL: response regulator/sigma54 interaction protein (NCBI)	w H.a + G.c + P.c
b0632	dacA	D-alanyl-D-alanine carboxypeptidase (penicillin-binding protein 5) (NCBI)	w H.a + G.c + P.c
b3794	rffM	putative UDP-N-acetyl-D-mannosaminuronic acid transferase (NCBI)	w H.a + G.c + P.c
b1535	ydeH	hypothetical protein (NCBI)	w H.a + G.c + P.c
b3786	rffE	UDP-N-acetyl glucosamine-2-epimerase (NCBI)	w H.a + G.c + P.c
b0314	betT	choline transporter of high affinity (NCBI)	w H.a + G.c + P.c
b2572	rseA	anti-sigma factor (NCBI)	w H.a + G.c + P.c
b4595	yciY	hypothetical protein (RefSeq)	w H.a + G.c + P.c
b3212	gltB	glutamate synthase, large subunit (NCBI)	w H.a + G.c + P.c
b0533	sfmH	predicted fimbrial-like adhesin protein (RefSeq)	w H.a + G.c + P.c
b4589	ylcI	hypothetical protein (RefSeq)	w H.a + G.c + P.c
b3541	dppD	dipeptide transporter (NCBI)	w H.a + G.c + P.c
b0629	ybeF	putative transcriptional regulator LYSR-type (VIMSS)	w H.a + G.c + P.c
b1062	pyrC	dihydroorotase (NCBI)	w H.a + G.c + P.c
b3958	argC	N-acetyl-gamma-glutamyl-phosphate reductase (NCBI)	w H.a + G.c + P.c
b3770	ilvE	branched-chain amino acid aminotransferase (NCBI)	w H.a + G.c + P.c
b3957	argE	acetylornithine deacetylase (NCBI)	w H.a + G.c + P.c
b3544	dppA	dipeptide transporter (NCBI)	w H.a + G.c + P.c
b3861	yihF	putative GTP-binding protein (VIMSS)	w H.a + G.c + P.c
b0307	ykgF	predicted amino acid dehydrogenase with NAD(P)-binding domain and ferridoxin-like domain (NCBI)	w H.a + G.c + P.c
b3283	yrdD	predicted DNA topoisomerase (NCBI)	w H.a + G.c + P.c
b3115	tdcD	propionate kinase/acetate kinase C, anaerobic (RefSeq)	w H.a + G.c + P.c
b3614	yibQ	orf, hypothetical protein (VIMSS)	w H.a + G.c + P.c
b0797	rhlE	RNA helicase (NCBI)	w H.a + G.c + P.c
b0020	nhaR	DNA-binding transcriptional activator (NCBI)	w H.a + G.c + P.c
b1733	chbG	hypothetical protein (NCBI)	w H.a + G.c + P.c
b2893	dsbC	protein disulfide isomerase II (NCBI)	w H.a + G.c + P.c
b1847	yebF	predicted protein (RefSeq)	w H.a + G.c + P.c
b3911	cpxA	two-component sensor protein (NCBI)	w H.a + G.c + P.c
b1518	lsrG	autoinducer-2 (AI-2) modifying protein LsrG (NCBI)	w H.a + G.c + P.c
b3871	bipA	GTP-binding protein (NCBI)	w H.a + G.c + P.c
b3032	cpdA	cyclic 3',5'-adenosine monophosphate phosphodiesterase (NCBI)	w H.a + G.c + P.c
b0243	proA	gamma-glutamyl phosphate reductase (NCBI)	w H.a + G.c + P.c
b1550	gnsB	Qin prophage; protein GnsB	w H.a + G.c + P.c
b1916	sdiA	DNA-binding transcriptional activator (NCBI)	w H.a + G.c + P.c
b3368	cysG	fused siroheme synthase 1,3-dimethyluroporphyriongen III dehydrogenase and siroheme ferrochelatase/uroporphyrinogen methyltransferase (NCBI)	w H.a + G.c + P.c
b1299	puuR	DNA-binding transcriptional repressor (NCBI)	w H.a + G.c + P.c
b3172	argG	argininosuccinate synthase (NCBI)	w H.a + G.c + P.c
b0004	thrC	threonine synthase (NCBI)	w H.a + G.c + P.c
b2913	serA	D-3-phosphoglycerate dehydrogenase (NCBI)	w H.a + G.c + P.c
b2052	fcl	bifunctional GDP-fucose synthetase: GDP-4-dehydro-6-deoxy-D-mannose epimerase/ GDP-4-dehydro-6-L-deoxygalactose reductase (NCBI)	w H.a + G.c + P.c
b0082	mraW	S-adenosyl-methyltransferase (NCBI)	w H.a + G.c + P.c
b3515	gadW	DNA-binding transcriptional activator (NCBI)	w H.a + G.c + P.c
b0592	fepB	iron-enterobactin transporter subunit (NCBI)	w H.a + G.c + P.c
b3816	corA	magnesium/nickel/cobalt transporter (NCBI)	w H.a + G.c + P.c
b2609	rpsP	30S ribosomal protein S16 (NCBI)	w H.a + G.c + P.c
b1164	ycgZ	hypothetical protein (NCBI)	w H.a + G.c + P.c
b1236	galU	glucose-1-phosphate uridylyltransferase (NCBI)	w H.a + G.c + P.c
b3398	yrfF	predicted inner membrane protein (NCBI)	w H.a + G.c + P.c
b3261	fis	DNA-binding protein Fis (NCBI)	w H.a + G.c + P.c
b3164	pnp	polynucleotide phosphorylase/polyadenylase (RefSeq)	w H.a + G.c + P.c
b3162	deaD	inducible ATP-independent RNA helicase (VIMSS)	w H.a + G.c + P.c
b0019	nhaA	pH-dependent sodium/proton antiporter (NCBI)	w H.a + G.c + P.c
