## Supplementary Data 3 for "Higher-order interactions shape microbial interactions as microbial community complexity increases"

### Sheet: 2 sp and 3 sp comparison
Dropped interaction-genes				2-species to 3-species maintained interactyion-genes				3-species emerging interaction-genes
sysName	name	desc		sysName	name	desc		sysName	name	desc
b2741	rpoS	RNA polymerase sigma factor (NCBI)		b4458	oxyS	global regulatory RNA (NCBI)		b2312	purF	amidophosphoribosyltransferase (NCBI)
b2951	yggS	predicted enzyme (NCBI)		b1260	trpA	tryptophan synthase subunit alpha (NCBI)		b4594	ymgJ	hypothetical protein (RefSeq)
b3752	rbsK	ribokinase (NCBI)		b2762	cysH	phosphoadenosine phosphosulfate reductase (NCBI)		b4163	glyV	tRNA-Gly (NCBI)
b3753	rbsR	DNA-binding transcriptional repressor of ribose metabolism (NCBI)		b2903	gcvP	glycine dehydrogenase (NCBI)		b0968	yccX	predicted acylphosphatase (NCBI)
b1896	otsA	trehalose-6-phosphate synthase (NCBI)		b3908	sodA	superoxide dismutase, manganese (VIMSS)		b1931	yedK	hypothetical protein (NCBI)
b3672	ivbL	ilvB operon leader peptide (NCBI)		b0002	thrA	bifunctional aspartokinase I/homeserine dehydrogenase I (NCBI)		b3600	mtlD	mannitol-1-phosphate 5-dehydrogenase (NCBI)
b2004	yeeU	CP4-44 prophage; antitoxin of the YeeV-YeeU toxin-antitoxin system (NCBI)		b0003	thrB	homoserine kinase (NCBI)		b1051	msyB	acidic protein suppresses mutants lacking function of protein export (VIMSS)
b2217	rcsB	DNA-binding response regulator in two-component regulatory system with RcsC and YojN (NCBI)		b2764	cysJ	sulfite reductase, alpha subunit, flavoprotein (NCBI)		b4224	chpS	suppressor of inhibitory function of ChpB, PemI-like, autoregulated (VIMSS)
b1012	b1012	orf, hypothetical protein (VIMSS)		b2283	nuoG	NADH:ubiquinone oxidoreductase, chain G (RefSeq)		b1319	ompG	outer membrane porin (NCBI)
b2053	gmd	GDP-D-mannose dehydratase, NAD(P)-binding (NCBI)		b0720	gltA	citrate synthase (NCBI)		b1247	oppF	oligopeptide transporter subunit (NCBI)
b3780	rhlB	ATP-dependent RNA helicase (NCBI)		b3960	argH	argininosuccinate lyase (NCBI)		b2236	yfaE	predicted 2Fe-2S cluster-containing protein (NCBI)
b3858	yihD	hypothetical protein (NCBI)		b0907	serC	phosphoserine aminotransferase (NCBI)		b2195	ccmG	periplasmic thioredoxin of cytochrome c-type biogenesis (NCBI)
b3830	ysgA	predicted hydrolase (NCBI)		b0401	brnQ	predicted branched chain amino acid transporter (LIV-II) (NCBI)		b1918	yecS	predicted transporter subunit: membrane component of ABC superfamily (NCBI)
b0610	rnk	nucleoside diphosphate kinase regulator (NCBI)		b2905	gcvT	glycine cleavage system aminomethyltransferase T (NCBI)		b3324	gspC	general secretory pathway component, cryptic (NCBI)
b3894	fdoG	formate dehydrogenase-O, large subunit (NCBI)		b3959	argB	acetylglutamate kinase (RefSeq)		b1642	slyA	transcriptional regulator for cryptic hemolysin (VIMSS)
b0150	fhuA	ferrichrome outer membrane transporter (NCBI)		b3956	ppc	phosphoenolpyruvate carboxylase (NCBI)		b0290	yagW	predicted receptor (NCBI)
b4206	ytfB	orf, hypothetical protein (VIMSS)		b2020	hisD	histidinol dehydrogenase (NCBI)		b0469	apt	adenine phosphoribosyltransferase (NCBI)
b2127	mlrA	DNA-binding transcriptional regulator (NCBI)		b2024	hisA	N-(5'-phospho-L-ribosyl-formimino)-5-amino-1-(5'- phosphoribosyl)-4-imidazolecarboxamide isomerase (VIMSS)		b0390	aroM	hypothetical protein (NCBI)
b4243	yjgF	orf, hypothetical protein (VIMSS)		b2023	hisH	imidazole glycerol phosphate synthase subunit HisH (NCBI)		b3874	yihN	predicted transporter (NCBI)
b1517	lsrF	hypothetical protein (NCBI)		b0522	purK	phosphoribosylaminoimidazole carboxylase (NCBI)		b3191	yrbB	orf, hypothetical protein (VIMSS)
b4188	yjfN	orf, hypothetical protein (VIMSS)		b2557	purL	phosphoribosylformylglycinamidine synthase (NCBI)		b4300	sgcR	KpLE2 phage-like element; predicted DNA-binding transcriptional regulator (NCBI)
b1573	ydfC	Qin prophage; predicted protein (RefSeq)		b4472	yhdP	conserved membrane protein, predicted transporter (NCBI)		b3008	metC	cystathionine beta-lyase (NCBI)
b2149	mglA	fused methyl-galactoside transporter subunits of ABC superfamily: ATP-binding components (NCBI)		b0730	mngR	DNA-binding transcriptional dual regulator, fatty-acyl-binding (NCBI)		b1553	ydfP	Qin prophage; conserved protein (NCBI)
b2163	yeiL	putative transcriptional regulator (VIMSS)		b4000	hupA	HU, DNA-binding transcriptional regulator, alpha subunit (NCBI)		b3832	rmuC	predicted recombination limiting protein (NCBI)
b0312	betB	betaine aldehyde dehydrogenase, NAD-dependent (NCBI)		b2903	gcvP	glycine dehydrogenase (NCBI)		b3468	yhhN	conserved inner membrane protein (NCBI)
b0723	sdhA	succinate dehydrogenase flavoprotein subunit (NCBI)		b1591	b1591	putative oxidoreductase component (VIMSS)		b3393	yrfB	hypothetical protein (NCBI)
b2026	hisI	bifunctional phosphoribosyl-AMP cyclohydrolase/phosphoribosyl-ATP pyrophosphatase protein (NCBI)		b2357	yfdN	CPS-53 (KpLE1) prophage; predicted protein (NCBI)		b2643	yfjX	CP4-57 prophage; predicted antirestriction protein (NCBI)
b3604	lldR	DNA-binding transcriptional repressor (NCBI)		b0003	thrB	homoserine kinase (NCBI)		b0730	mngR	DNA-binding transcriptional dual regulator, fatty-acyl-binding (NCBI)
b1702	pps	phosphoenolpyruvate synthase (NCBI)		b2283	nuoG	NADH:ubiquinone oxidoreductase, chain G (RefSeq)		b2187	yejL	hypothetical protein (NCBI)
b3605	lldD	L-lactate dehydrogenase, FMN-linked (NCBI)		b2762	cysH	phosphoadenosine phosphosulfate reductase (NCBI)		b4567	yjjZ	hypothetical protein (NCBI)
b3603	lldP	L-lactate permease (NCBI)		b3960	argH	argininosuccinate lyase (NCBI)		b1248	b1248	orf, hypothetical protein (VIMSS)
b2586	yfiM	predicted protein (RefSeq)		b4214	cysQ	PAPS (adenosine 3'-phosphate 5'-phosphosulfate) 3'(2'),5'-bisphosphate nucleotidase (NCBI)		b1143	ymfI	orf, hypothetical protein (VIMSS)
b2022	hisB	imidazoleglycerolphosphate dehydratase and histidinol-phosphate phosphatase (VIMSS)		b0907	serC	phosphoserine aminotransferase (NCBI)		b3199	yrbK	hypothetical protein (NCBI)
b2784	relA	(p)ppGpp synthetase I/GTP pyrophosphokinase (NCBI)		b4388	serB	3-phosphoserine phosphatase (NCBI)		b1409	ynbB	predicted CDP-diglyceride synthase (NCBI)
b3167	rbfA	ribosome-binding factor A (NCBI)		b2784	relA	(p)ppGpp synthetase I/GTP pyrophosphokinase (NCBI)		b2318	truA	tRNA pseudouridine synthase A (NCBI)
b2904	gcvH	glycine cleavage system protein H (NCBI)		b3212	gltB	glutamate synthase, large subunit (NCBI)		b3168	infB	translation initiation factor IF-2 (NCBI)
b1391	paaD	predicted multicomponent oxygenase/reductase subunit for phenylacetic acid degradation (RefSeq)		b1518	lsrG	autoinducer-2 (AI-2) modifying protein LsrG (NCBI)		b3613	yibP	putative membrane protein (VIMSS)
b0440	hupB	HU, DNA-binding transcriptional regulator, beta subunit (NCBI)		b3368	cysG	fused siroheme synthase 1,3-dimethyluroporphyriongen III dehydrogenase and siroheme ferrochelatase/uroporphyrinogen methyltransferase (NCBI)		b0590	fepD	iron-enterobactin transporter subunit (NCBI)
b2804	fucU	L-fucose mutarotase (NCBI)		b3172	argG	argininosuccinate synthase (NCBI)		b0589	fepG	iron-enterobactin transporter subunit (NCBI)
b4260	pepA	leucyl aminopeptidase (NCBI)		b0004	thrC	threonine synthase (NCBI)		b2330	yfcB	putative adenine-specific methylase (VIMSS)
b0463	acrA	multidrug efflux system (NCBI)		b2913	serA	D-3-phosphoglycerate dehydrogenase (NCBI)		b0523	purE	phosphoribosylaminoimidazole carboxylase catalytic subunit (NCBI)
b0059	hepA	ATP-dependent helicase HepA (NCBI)		b3515	gadW	DNA-binding transcriptional activator (NCBI)		b2476	purC	phosphoribosylaminoimidazole-succinocarboxamidesynthase (NCBI)
b3959	argB	acetylglutamate kinase (RefSeq)		b0592	fepB	iron-enterobactin transporter subunit (NCBI)		b1235	rssB	response regulator of RpoS (NCBI)
b1841	yobA	hypothetical protein (NCBI)		b3816	corA	magnesium/nickel/cobalt transporter (NCBI)		b4214	cysQ	PAPS (adenosine 3'-phosphate 5'-phosphosulfate) 3'(2'),5'-bisphosphate nucleotidase (NCBI)
b4483	tatD	DNase, magnesium-dependent (NCBI)		b3261	fis	DNA-binding protein Fis (NCBI)		b2479	gcvR	transcriptional regulation of gcv operon (VIMSS)
b4354	yjiY	putative carbon starvation protein (VIMSS)		b0019	nhaA	pH-dependent sodium/proton antiporter (NCBI)		b1281	pyrF	orotidine 5'-phosphate decarboxylase (NCBI)
b3787	rffD	UDP-N-acetyl-D-mannosaminuronic acid dehydrogenase (NCBI)		b4006	purH	bifunctionalphosphoribosylaminoimidazolecarboxamide formyltransferase/IMP cyclohydrolase (NCBI)		b2804	fucU	L-fucose mutarotase (NCBI)
b3161	mtr	tryptophan transporter of high affinity (NCBI)		b4005	purD	phosphoribosylamine--glycine ligase (NCBI)		b0032	carA	carbamoyl-phosphate synthase small subunit (NCBI)
b4473	smf	hypothetical protein (NCBI)		b0311	betA	choline dehydrogenase (NCBI)		b3844	fre	NAD(P)H-flavin reductase (NCBI)
b1353	sieB	phage superinfection exclusion protein (VIMSS)		b0314	betT	choline transporter of high affinity (NCBI)		b1262	trpC	N-(5-phosphoribosyl)anthranilate isomerase and indole-3-glycerolphosphate synthetase (VIMSS)
b4232	fbp	fructose-1,6-bisphosphatase (NCBI)		b0243	proA	gamma-glutamyl phosphate reductase (NCBI)		b2500	purN	phosphoribosylglycinamide formyltransferase (NCBI)
b2763	cysI	sulfite reductase, beta subunit, NAD(P)-binding, heme-binding (NCBI)						b4245	pyrB	aspartate carbamoyltransferase catalytic subunit (NCBI)
b0386	proC	pyrroline-5-carboxylate reductase (NCBI)						b1246	oppD	oligopeptide transporter ATP-binding component (NCBI)
b3954	yijO	predicted DNA-binding transcriptional regulator (NCBI)						b1434	ydcN	predicted DNA-binding transcriptional regulator (NCBI)
								b4201	priB	primosomal replication protein N (NCBI)
								b3213	gltD	glutamate synthase, 4Fe-4S protein, small subunit (NCBI)
								b3469	zntA	zinc, cobalt and lead efflux system (NCBI)
								b1591	b1591	putative oxidoreductase component (VIMSS)
								b3750	rbsC	ribose ABC transporter permease protein (NCBI)
								b0929	ompF	outer membrane porin 1a (Ia;b;F) (NCBI)
								b1793	yoaF	conserved outer membrane protein (NCBI)
								b3542	dppC	dipeptide transporter (NCBI)
								b2943	galP	D-galactose transporter (NCBI)
								b2491	hyfR	putative 2-component regulator, interaction with sigma 54 (VIMSS)
								b4196	ulaD	3-keto-L-gulonate 6-phosphate decarboxylase (NCBI)
								b1569	dicC	Qin prophage; DNA-binding transcriptional regulator for DicB (NCBI)
								b3510	hdeA	acid-resistance protein, possible chaperone , subunit of HdeA dimer, inactive form of acid-resistance protein (Katherine Huang)
								b3491	yhiM	conserved inner membrane protein (RefSeq)
								b4058	uvrA	excinuclease ABC subunit A (NCBI)
								b0059	hepA	ATP-dependent helicase HepA (NCBI)
								b3102	yqjG	predicted S-transferase (NCBI)
								b4173	hflX	predicted GTPase (NCBI)
								b2910	zapA	protein that localizes to the cytokinetic ring (NCBI)
								b4253	yjgL	orf, hypothetical protein (VIMSS)
								b1818	manY	mannose-specific enzyme IIC component of PTS (NCBI)
								b2903	gcvP	glycine dehydrogenase (NCBI)
								b1658	purR	DNA-binding transcriptional repressor, hypoxanthine-binding (NCBI)
								b2014	yeeF	putative amino acid/amine transport protein (VIMSS)
								b4208	cycA	D-alanine/D-serine/glycine transporter (NCBI)
								b0142	folK	2-amino-4-hydroxy-6-hydroxymethyldihyropteridine pyrophosphokinase (NCBI)
								b2557	purL	phosphoribosylformylglycinamidine synthase (NCBI)
								b1632	rsxE	NADH-ubiquinone oxidoreductase (NCBI)
								b0654	gltJ	glutamate and aspartate transporter subunit (NCBI)
								b1992	cobS	cobalamin synthase (NCBI)
								b3347	fkpA	FKBP-type peptidyl-prolyl cis-trans isomerase (rotamase) (NCBI)
								b1742	b1742	orf, hypothetical protein (VIMSS)
								b4005	purD	phosphoribosylamine--glycine ligase (NCBI)
								b1733	chbG	hypothetical protein (NCBI)
								b1916	sdiA	DNA-binding transcriptional activator (NCBI)
								b3212	gltB	glutamate synthase, large subunit (NCBI)
								b1062	pyrC	dihydroorotase (NCBI)
								b3958	argC	N-acetyl-gamma-glutamyl-phosphate reductase (NCBI)
								b3957	argE	acetylornithine deacetylase (NCBI)
								b1847	yebF	predicted protein (RefSeq)
								b0243	proA	gamma-glutamyl phosphate reductase (NCBI)
								b3816	corA	magnesium/nickel/cobalt transporter (NCBI)
								b2609	rpsP	30S ribosomal protein S16 (NCBI)
								b1535	ydeH	hypothetical protein (NCBI)
								b2893	dsbC	protein disulfide isomerase II (NCBI)
								b1299	puuR	DNA-binding transcriptional repressor (NCBI)

### Sheet: 3sp and 4 sp comparison
Dropped interaction-genes				3-species to 4-species maintained interactyion-genes				4-species emerging interaction-genes
sysName	name	desc		sysName	name	desc		sysName	name	desc
b4458	oxyS	global regulatory RNA (NCBI)		b4005	purD	phosphoribosylamine--glycine ligase (NCBI)		b1332	ynaJ	predicted inner membrane protein (NCBI)
b1260	trpA	tryptophan synthase subunit alpha (NCBI)		b1733	chbG	hypothetical protein (NCBI)		b3784	rfe	UDP-GlcNAc:undecaprenylphosphate GlcNAc-1-phosphate transferase (NCBI)
b2762	cysH	phosphoadenosine phosphosulfate reductase (NCBI)		b1916	sdiA	DNA-binding transcriptional activator (NCBI)		b3868	glnG	fused DNA-binding response regulator in two-component regulatory system with GlnL: response regulator/sigma54 interaction protein (NCBI)
b2903	gcvP	glycine dehydrogenase (NCBI)		b3212	gltB	glutamate synthase, large subunit (NCBI)		b0632	dacA	D-alanyl-D-alanine carboxypeptidase (penicillin-binding protein 5) (NCBI)
b3908	sodA	superoxide dismutase, manganese (VIMSS)		b1062	pyrC	dihydroorotase (NCBI)		b3794	rffM	putative UDP-N-acetyl-D-mannosaminuronic acid transferase (NCBI)
b0002	thrA	bifunctional aspartokinase I/homeserine dehydrogenase I (NCBI)		b3958	argC	N-acetyl-gamma-glutamyl-phosphate reductase (NCBI)		b3786	rffE	UDP-N-acetyl glucosamine-2-epimerase (NCBI)
b0003	thrB	homoserine kinase (NCBI)		b3957	argE	acetylornithine deacetylase (NCBI)		b2572	rseA	anti-sigma factor (NCBI)
b2764	cysJ	sulfite reductase, alpha subunit, flavoprotein (NCBI)		b1847	yebF	predicted protein (RefSeq)		b4595	yciY	hypothetical protein (RefSeq)
b2283	nuoG	NADH:ubiquinone oxidoreductase, chain G (RefSeq)		b0243	proA	gamma-glutamyl phosphate reductase (NCBI)		b0533	sfmH	predicted fimbrial-like adhesin protein (RefSeq)
b0720	gltA	citrate synthase (NCBI)		b3816	corA	magnesium/nickel/cobalt transporter (NCBI)		b4589	ylcI	hypothetical protein (RefSeq)
b3960	argH	argininosuccinate lyase (NCBI)		b2609	rpsP	30S ribosomal protein S16 (NCBI)		b3541	dppD	dipeptide transporter (NCBI)
b0907	serC	phosphoserine aminotransferase (NCBI)		b1535	ydeH	hypothetical protein (NCBI)		b0629	ybeF	putative transcriptional regulator LYSR-type (VIMSS)
b0401	brnQ	predicted branched chain amino acid transporter (LIV-II) (NCBI)		b2893	dsbC	protein disulfide isomerase II (NCBI)		b3770	ilvE	branched-chain amino acid aminotransferase (NCBI)
b2905	gcvT	glycine cleavage system aminomethyltransferase T (NCBI)		b1299	puuR	DNA-binding transcriptional repressor (NCBI)		b3544	dppA	dipeptide transporter (NCBI)
b3959	argB	acetylglutamate kinase (RefSeq)		b1518	lsrG	autoinducer-2 (AI-2) modifying protein LsrG (NCBI)		b3861	yihF	putative GTP-binding protein (VIMSS)
b3956	ppc	phosphoenolpyruvate carboxylase (NCBI)		b3368	cysG	fused siroheme synthase 1,3-dimethyluroporphyriongen III dehydrogenase and siroheme ferrochelatase/uroporphyrinogen methyltransferase (NCBI)		b0307	ykgF	predicted amino acid dehydrogenase with NAD(P)-binding domain and ferridoxin-like domain (NCBI)
b2020	hisD	histidinol dehydrogenase (NCBI)		b3172	argG	argininosuccinate synthase (NCBI)		b3115	tdcD	propionate kinase/acetate kinase C, anaerobic (RefSeq)
b2024	hisA	N-(5'-phospho-L-ribosyl-formimino)-5-amino-1-(5'- phosphoribosyl)-4-imidazolecarboxamide isomerase (VIMSS)		b0004	thrC	threonine synthase (NCBI)		b3614	yibQ	orf, hypothetical protein (VIMSS)
b2023	hisH	imidazole glycerol phosphate synthase subunit HisH (NCBI)		b2913	serA	D-3-phosphoglycerate dehydrogenase (NCBI)		b0797	rhlE	RNA helicase (NCBI)
b0522	purK	phosphoribosylaminoimidazole carboxylase (NCBI)		b3515	gadW	DNA-binding transcriptional activator (NCBI)		b0020	nhaR	DNA-binding transcriptional activator (NCBI)
b2557	purL	phosphoribosylformylglycinamidine synthase (NCBI)		b0592	fepB	iron-enterobactin transporter subunit (NCBI)		b3911	cpxA	two-component sensor protein (NCBI)
b4472	yhdP	conserved membrane protein, predicted transporter (NCBI)		b3261	fis	DNA-binding protein Fis (NCBI)		b3871	bipA	GTP-binding protein (NCBI)
b0730	mngR	DNA-binding transcriptional dual regulator, fatty-acyl-binding (NCBI)		b0019	nhaA	pH-dependent sodium/proton antiporter (NCBI)		b3032	cpdA	cyclic 3',5'-adenosine monophosphate phosphodiesterase (NCBI)
b4000	hupA	HU, DNA-binding transcriptional regulator, alpha subunit (NCBI)		b4006	purH	bifunctionalphosphoribosylaminoimidazolecarboxamide formyltransferase/IMP cyclohydrolase (NCBI)		b1550	b1550	orf, hypothetical protein (VIMSS)
b1591	b1591	putative oxidoreductase component (VIMSS)		b0311	betA	choline dehydrogenase (NCBI)		b2052	fcl	bifunctional GDP-fucose synthetase: GDP-4-dehydro-6-deoxy-D-mannose epimerase/ GDP-4-dehydro-6-L-deoxygalactose reductase (NCBI)
b2357	yfdN	CPS-53 (KpLE1) prophage; predicted protein (NCBI)		b0314	betT	choline transporter of high affinity (NCBI)		b0082	mraW	S-adenosyl-methyltransferase (NCBI)
b4214	cysQ	PAPS (adenosine 3'-phosphate 5'-phosphosulfate) 3'(2'),5'-bisphosphate nucleotidase (NCBI)						b1164	ycgZ	hypothetical protein (NCBI)
b4388	serB	3-phosphoserine phosphatase (NCBI)						b1236	galU	glucose-1-phosphate uridylyltransferase (NCBI)
b2784	relA	(p)ppGpp synthetase I/GTP pyrophosphokinase (NCBI)						b3398	yrfF	predicted inner membrane protein (NCBI)
b2312	purF	amidophosphoribosyltransferase (NCBI)						b3164	pnp	polynucleotide phosphorylase/polyadenylase (RefSeq)
b4594	ymgJ	hypothetical protein (RefSeq)						b3162	deaD	inducible ATP-independent RNA helicase (VIMSS)
b4163	glyV	tRNA-Gly (NCBI)
b0968	yccX	predicted acylphosphatase (NCBI)
b1931	yedK	hypothetical protein (NCBI)
b3600	mtlD	mannitol-1-phosphate 5-dehydrogenase (NCBI)
b1051	msyB	acidic protein suppresses mutants lacking function of protein export (VIMSS)
b4224	chpS	suppressor of inhibitory function of ChpB, PemI-like, autoregulated (VIMSS)
b1319	ompG	outer membrane porin (NCBI)
b1247	oppF	oligopeptide transporter subunit (NCBI)
b2236	yfaE	predicted 2Fe-2S cluster-containing protein (NCBI)
b2195	ccmG	periplasmic thioredoxin of cytochrome c-type biogenesis (NCBI)
b1918	yecS	predicted transporter subunit: membrane component of ABC superfamily (NCBI)
b3324	gspC	general secretory pathway component, cryptic (NCBI)
b1642	slyA	transcriptional regulator for cryptic hemolysin (VIMSS)
b0290	yagW	predicted receptor (NCBI)
b0469	apt	adenine phosphoribosyltransferase (NCBI)
b0390	aroM	hypothetical protein (NCBI)
b3874	yihN	predicted transporter (NCBI)
b3191	yrbB	orf, hypothetical protein (VIMSS)
b4300	sgcR	KpLE2 phage-like element; predicted DNA-binding transcriptional regulator (NCBI)
b3008	metC	cystathionine beta-lyase (NCBI)
b1553	ydfP	Qin prophage; conserved protein (NCBI)
b3832	rmuC	predicted recombination limiting protein (NCBI)
b3468	yhhN	conserved inner membrane protein (NCBI)
b3393	yrfB	hypothetical protein (NCBI)
b2643	yfjX	CP4-57 prophage; predicted antirestriction protein (NCBI)
b2187	yejL	hypothetical protein (NCBI)
b4567	yjjZ	hypothetical protein (NCBI)
b1248	b1248	orf, hypothetical protein (VIMSS)
b1143	ymfI	orf, hypothetical protein (VIMSS)
b3199	yrbK	hypothetical protein (NCBI)
b1409	ynbB	predicted CDP-diglyceride synthase (NCBI)
b2318	truA	tRNA pseudouridine synthase A (NCBI)
b3168	infB	translation initiation factor IF-2 (NCBI)
b3613	yibP	putative membrane protein (VIMSS)
b0590	fepD	iron-enterobactin transporter subunit (NCBI)
b0589	fepG	iron-enterobactin transporter subunit (NCBI)
b2330	yfcB	putative adenine-specific methylase (VIMSS)
b0523	purE	phosphoribosylaminoimidazole carboxylase catalytic subunit (NCBI)
b2476	purC	phosphoribosylaminoimidazole-succinocarboxamidesynthase (NCBI)
b1235	rssB	response regulator of RpoS (NCBI)
b2479	gcvR	transcriptional regulation of gcv operon (VIMSS)
b1281	pyrF	orotidine 5'-phosphate decarboxylase (NCBI)
b2804	fucU	L-fucose mutarotase (NCBI)
b0032	carA	carbamoyl-phosphate synthase small subunit (NCBI)
b3844	fre	NAD(P)H-flavin reductase (NCBI)
b1262	trpC	N-(5-phosphoribosyl)anthranilate isomerase and indole-3-glycerolphosphate synthetase (VIMSS)
b2500	purN	phosphoribosylglycinamide formyltransferase (NCBI)
b4245	pyrB	aspartate carbamoyltransferase catalytic subunit (NCBI)
b1246	oppD	oligopeptide transporter ATP-binding component (NCBI)
b1434	ydcN	predicted DNA-binding transcriptional regulator (NCBI)
b4201	priB	primosomal replication protein N (NCBI)
b3213	gltD	glutamate synthase, 4Fe-4S protein, small subunit (NCBI)
b3469	zntA	zinc, cobalt and lead efflux system (NCBI)
b3750	rbsC	ribose ABC transporter permease protein (NCBI)
b0929	ompF	outer membrane porin 1a (Ia;b;F) (NCBI)
b1793	yoaF	conserved outer membrane protein (NCBI)
b3542	dppC	dipeptide transporter (NCBI)
b2943	galP	D-galactose transporter (NCBI)
b2491	hyfR	putative 2-component regulator, interaction with sigma 54 (VIMSS)
b4196	ulaD	3-keto-L-gulonate 6-phosphate decarboxylase (NCBI)
b1569	dicC	Qin prophage; DNA-binding transcriptional regulator for DicB (NCBI)
b3510	hdeA	acid-resistance protein, possible chaperone , subunit of HdeA dimer, inactive form of acid-resistance protein (Katherine Huang)
b3491	yhiM	conserved inner membrane protein (RefSeq)
b4058	uvrA	excinuclease ABC subunit A (NCBI)
b0059	hepA	ATP-dependent helicase HepA (NCBI)
b3102	yqjG	predicted S-transferase (NCBI)
b4173	hflX	predicted GTPase (NCBI)
b2910	zapA	protein that localizes to the cytokinetic ring (NCBI)
b4253	yjgL	orf, hypothetical protein (VIMSS)
b1818	manY	mannose-specific enzyme IIC component of PTS (NCBI)
b1658	purR	DNA-binding transcriptional repressor, hypoxanthine-binding (NCBI)
b2014	yeeF	putative amino acid/amine transport protein (VIMSS)
b4208	cycA	D-alanine/D-serine/glycine transporter (NCBI)
b0142	folK	2-amino-4-hydroxy-6-hydroxymethyldihyropteridine pyrophosphokinase (NCBI)
b1632	rsxE	NADH-ubiquinone oxidoreductase (NCBI)
b0654	gltJ	glutamate and aspartate transporter subunit (NCBI)
b1992	cobS	cobalamin synthase (NCBI)
b3347	fkpA	FKBP-type peptidyl-prolyl cis-trans isomerase (rotamase) (NCBI)
b1742	b1742	orf, hypothetical protein (VIMSS)
